# Ribosome abundance, not paralogue composition, is essential for germline development

**DOI:** 10.1101/2024.11.14.623487

**Authors:** Katarina Z A Grobicki, Daniel Gebert, Carol Sun, Felipe Karam Teixeira

**Affiliations:** Department of Genetics, University of Cambridge, Downing Street, CB2 3EH, Cambridge, UK; Department of Physiology, Development, and Neuroscience, University of Cambridge, Downing Street, CB2 3DY, Cambridge, UK

## Abstract

Ribosomes catalyse all protein synthesis, and mutations altering their levels and function underlie many developmental diseases and cancer. Historically considered to be invariant machines, ribosomes differ in composition between tissues and developmental stages, incorporating a diversity of ribosomal proteins (RP) encoded by duplicated paralogous genes. Here, we use *Drosophila* to systematically investigate the origins and functions of non-canonical RP paralogues. We show that new paralogues mainly originated through retroposition, and that only a few new copies retain coding capacity over time. Although transcriptionally active non-canonical RP paralogues often present tissue-specific expression, we show that the majority of those are not required for either viability or fertility in *Drosophila melanogaster*. The only exception, RpS5b, which is required for oogenesis, is functionally interchangeable with its canonical paralogue, indicating that the *RpS5b^-/-^* phenotype results from insufficient ribosomes rather than the absence of an RpS5b-specific, functionally-specialised ribosome. Altogether our results provide evidence that, instead of new functions, RP gene duplications provide a means to regulate ribosome levels during development.
