## Supplementary material for "Ribosome abundance, not paralogue composition, is essential for germline development": Table S1

### Sheet: Sheet1
Genotype	DNA sequence	Protein sequence
RpS15Ab[6.7]	ATGGTGCGTATGAACGTATTGGCCGATGCCCTGAAGTGCATAAACAACGCCGAGAAGCGTGGCAAGCGGCAGGTGCTGCTGCGTCCCTGCTCCAAGGTGATCATCAAGTTCCTGACCGTGATGATGAAGCATGGCTATATCGGCGAATTCGAGATCGTCGAGG-CAAGATCGTTGTCAACCTGACCGGTCGGCTAAACAAGTGCGGCGTCATCTCGCCCCGCTTCGATGCGCCCATCAACGACATCGAGAAGTGGACCAACAATCTGTTGCCCTCGCGTCAGTTTGGTTACGTTGTGCTCACCACCTCTGGCGGCATCATGGACCACGAGGAGGCTAGGAGAAAACATTTGGGAGGCAAAATTCTCGGCTTCTTCTTCTAG	MVRMNVLADALKCINNAEKRGKRQVLLRPCSKVIIKFLTVMMKHGYIGEFEIVEARSLST*
RpS15Ab[7.7]	ATGGTGCGTATGAACGTATTGGCCGATGCCCTGAAGTGCATAAACAACGCCGAGAAGCGTGGCAAGCGGCAGGTGCTGCTGCGTCCCTGCTCCAAGGTGATCATCAAGTTCCTGACCGTGATGATGAAGCATGGCTATATCGGCGAATTCGAGATCGTCGAGGATCACCG-GCAAGATCGTTGTCAACCTGACCGGTCGGCTAAACAAGTGCGGCGTCATCTCGCCCCGCTTCGATGCGCCCATCAACGACATCGAGAAGTGGACCAACAATCTGTTGCCCTCGCGTCAGTTTGGTTACGTTGTGCTCACCACCTCTGGCGGCATCATGGACCACGAGGAGGCTAGGAGAAAACATTTGGGAGGCAAAATTCTCGGCTTCTTCTTCTAG	MVRMNVLADALKCINNAEKRGKRQVLLRPCSKVIIKFLTVMMKHGYIGEFEIVEDHRQDRCQPDRSAKQVRRHLAPLRCAHQRHREVDQQSVALASVWLRCAHHLWRHHGPRGG*
RpS10a[6.2]	ATGTTCATTCCAAAAGCCAATCGTGTCGCCATCTACGAGTACCTCTTCAAGGAGGGTGTGCTCGTGGCCAAGAAGGACTCGCCCATCCAGAAGCACTCCGAACTGGATAAGATTCCCAATCTGCAAGTCATCAAGGTGATGCAGTCGCTGAAC----GTGGCTGGGTCAAGGAGCAGTTTGCCTGGCGCCACTTCTACTGGTTGCTGACCAACGAGGGCATCGAGGAACTGCGCCGCTATCTGCACTTGCCCCCGGAGATTGTGCCCTCCACTTTGACGCAAACTACTCGATCGAACGCAGTGCGTCCGCGCGGAGGACCAGGAGGACCCGGAGGAGGATTCGGAGGCGCCTCCAAAACCGATGACGACAGATCGAACTACAGACGCGGTCCAGGCGCA…	MFIPKANRVAIYEYLFKEGVLVAKKDSPIQKHSELDKIPNLQVIKVMQSLNVAGSRSSLPGATSTGC*
RpS10a[13.6]	ATGTTCATTCCAAAAGCCAATCGTGTCGCCATCTACGAGTACCTCTTCAAGGAGGGTGTGCTCGTGGCCAAGAAGGACTCGCCCATCCAGAAGCACTCCGAACTGGATAAGATTCCCAATCTGCAAGTCATCAAGGTGATGCAGTCGCTGAACT--------------------------------------------------------AACGAGGGCATCGAGGAACTGCGCCGCTATCTGCACTTGCCCCCGGAGATTGTGCCCTCCACTTTGACGCAAACTACTCGATCGAACGCAGTGCGTCCGCGCGGAGGACCAGGAGGACCCGGAGGAGGATTCGGAGGCGCCTCCAAAACCGATGACGACAGATCGAACTACAGACGCGGTCCAGGCGCA…	MFIPKANRVAIYEYLFKEGVLVAKKDSPIQKHSELDKIPNLQVIKVMQSLNQRGHRGTAPLSALAPGDCALHFDANYSIERSASARRTRRTRRRIRRRLQNR*
RpS28a[SK2]	ATGGACAAGCCTCAGTACGCTCGCGTGGTCGAGATCCTTGGACGCACTGGATCCCAAGGGCAGTGCgggtg----------gagttcctcggcgact-AAAGCCGCCAGATTATTCGGAATGTCAAAGGACCTGTTCGCGTGGGCGACATCCTGTCGCTGCTGGAAACTGAACGCGAGGCCAGGAGACTGCGCTGA	MDKPQYARVVEILGRTGSQGQCGWSSSATKAARLFGMSKDLFAWATSCRCWKLNARPGDCADV*
RpS28a[SK5]	ATGGACAAGCCTCAGTACGCTCGCGTGGTCGAGATCCTTGGACGCACTGGATCCCAAGGGCA--------------------------TCGGCGACCAAAGCCGCCAGATTATTCGGAATGTCAAAGGACCTGTTCGCGTGGGCGACATCCTGTCGCTGCTGGAAACTGAACGCGAGGCCAGGAGACTGCGCTGA	MDKPQYARVVEILGRTGSQGHRRPKPPDYSECQRTCSRGRHPVAAGN*
RpL10Aa[2.1]	ATGGTGTCGAAAGTTTCTCGCGATACGATTTACGTTGCAGTCAAAAATATCCTGCTGAACTCGCAGGCCAAAGGACCAGACTGCCT--AGACGGTGGAGCTGCAGATTGGGCTGAGGGATTATGATCCTGACAAATGCAAGCGGTTCCATGGAAGTGTACTATTGCATCACCTGGCGGTTCCACAACTAAAGGTCTGCGTCTTCGGGGATCAGGAGCACTGTTATAAGGCCAAAGCCATAGGAGTTGATTGCCTAGATGTGGAGGCTTTGAAAAAGCTGAACAAAGATCCCAAGTTGACAAAGAAGTTGTCCAAAGCTTACGATGTCTTCCTGGCCTCCGAATCGATAATTAAGCAGATCCCAAGGCTACTGGGTCCTGGTCTCACCAATGCGGGCAAA…	MVSKVSRDTIYVAVKNILLNSQAKGPDCLDGGAADWAEGL*
RpL10Aa[5.7]	ATGGTGTCGAAAGTTTCTCGCGATACGATTTACGTTGCAGTCAAAAATATCCTGCTGAACTCGCAGGCCAAAGGACCAGACTG-------ACGGTGGAGCTGCAGATTGGGCTGAGGGATTATGATCCTGACAAATGCAAGCGGTTCCATGGAAGTGTACTATTGCATCACCTGGCGGTTCCACAACTAAAGGTCTGCGTCTTCGGGGATCAGGAGCACTGTTATAAGGCCAAAGCCATAGGAGTTGATTGCCTAGATGTGGAGGCTTTGAAAAAGCTGAACAAAGATCCCAAGTTGACAAAGAAGTTGTCCAAAGCTTACGATGTCTTCCTGGCCTCCGAATCGATAATTAAGCAGATCCCAAGGCTACTGGGTCCTGGTCTCACCAATGCGGGCAAA…	MVSKVSRDTIYVAVKNILLNSQAKGPD*
RpL22-like[8.3]	ATGAGTTCCCAGACGCAGAAAAAGAATGCTTCCAAGGCCAAATCGAAGGCGGGCCCACAGCCGTCGAAGAAAGCCCC-----AGGTGACTCCTGTAGAAACCGCCACCCCATCTGCGGCTCCGCCTTTGTCCTCTAAAAAGGTGGCCAAAGCTCCGGCCGTGGCACTAAAGAATCTCGATTTGGCCATGAAAGAATCGGCTAAGAAGGCCGCCGAAGCTGCTGACCAGAAGTTGGTCTCGAAGGCGAAGAAAGGCCAGAATGCTTCACGCAAGAACTTGATGCAAGTGCCGGAACCCGTTGCCCCTGAGGTGGACAATAAGAAAAAGTCTGCGCCTCCTAAACGTGGCAATGCGGAAATACCCACGGTTGTCCCCGCCAAAAAGGCCGCCCTGGTGCAA…	MSSQTQKKNAPKAKSKAGPQPSKKAPGDSCRNRHPICGSAFVL*
RpL22-like[12.6]	ATGAGTTCCCAGACGCAGAAAAAGAATGCTTCCAAGGCCAAATCGAAGGCGGGCCCACA-CTCCTGTAGAAACCGCCACCCCATCTGCGGCTCCGCCTTTGTCCTCTAAAAAGGTGGCCAAAGCTCCGGCCGTGGCACTAAAGAATCTCGATTTGGCCATGAAAGAATCGGCTAAGAAGGCCGCCGAAGCTGCTGACCAGAAGTTGGTCTCGAAGGCGAAGAAAGGCCAGAATGCTTCACGCAAGAACTTGATGCAAGTGCCGGAACCCGTTGCCCCTGAGGTGGACAATAAGAAAAAGTCTGCGCCTCCTAAACGTGGCAATGCGGAAATACCCACGGTTGTCCCCGCCAAAAAGGCCGCCCTGGTGCAAGAAAAGCCCAAGGAACAAGCTGCCGCAG…	MSSQTQKKNAPKAKSKAGPPACRNRHPICGSAFVL*
RpL37b[3.1]	ATGACCAAGGCCCAAGAACCACTAGTTTTGGAAAGCGTCACAACAAGACGCACACCATCTGTCGCCGGTGCGGCAACTCGTCGTATCATCTGCAGAAATCGAAGTGCTCCCAGTGCGGCTATCCTGCGGCCAAGACCCGAAGCTTCAACTGGTCCCGAAAGGCCAAGGGTCGCAAGGCGCAGGGAACGGGAAGGATGCGGTACCTCAAGAATCTGCGCCGTCGTTTTCGCAACGGATTGCGTGAAGGAGGTGCCGCTAAGAAAAAAACCAACTAAGTGGCGAAAGGAGTCTTTGATAAGTCCAATAAAAGCCGAATGAACGC	MTKAQEPLVLESATTRRTPSVAGAATRRTICRNRSAPSAAILRPRPEASTGPERPRVARRREREGCGTSRICAVVFATDCVKEVPLRKKPTKWRKESLISPIKAE*
RpL37b[3.6]	ATGACCAA----------AGTTTTGGAAAGCGCCACAACAAGACGCACACCATCTGTCGCCGGTGCGGCAACTCGTCGTACCATCTGCAGAAATCGAAGTGCTCCCAGTGCGGCTATCCTGCGGCCAAGACCCGAAGCTTCAACTGGTCCCGAAAGGCCAAGGGTCGCAAGGCGCAGGGAACGGGAAGGATGCGGTACCTCAAGAATCTGCGCCGTCGTTTTCGCAACGGATTGCGTGAAGGAGGTGCCGCTAAGAAAAAAACCAACTAA	MTKVLESATTRRTPSVAGAATRRTICRNRSAPSAAILRPRPEASTGPERPRVARRREREGCGTSRICAVVFATDCVKEVPLRKKPTKWRKESLISPIKAE*
RpS19b[1.5]	ATGCCTGGAGTCACAGTAAAGGAAATCGATCAGCACGTTCTGACCAAAAACATGGCTGCTTTTCTCAAAAAATCCGGAAAAATTTTTGTGCCCGAA----CCGTCTATATGAAGACTGGCAAGTTCAAGGAGACTGCTCCTACCGACGACGACTGGTTCTACACTCGCTGCGCCTCTA-TATGAGACACCTGTACCTGCGCAGTCCCGCCGGCGTTGGGGCCTTCACCAAGGTCTATAGCGGGCGCAAGCGCAACGGTGTTCGTCCGTCCAAGCACTGTCGCTCATCGGATGGCTGTATTCGCAAGgtgagtgggaaatggttgtactttaaggttatatttaatattacttagcatgtatctaacacatgagcagGCTCTTCAAGCCTTGGAAGCTGC…	MPGVTVKEIDQHVLTKNMAAFLKKSGKIFVPEPSI*
RpS19b[3.3]	ATGCCTGGAGTCACAGTAAAGGAAATCGATCAGCACGTTCTGACCAAAAACATGGCTGCTTTTCTCAAAAAATCCGGAAAAATTTTTGTGCC---------CGTCTATATGAAGACTGGCAAGTTCAAGGAGACTGCTCCTACCGACGACGACTGGTTCTACACTCGCTGCGCCTC----ATGAGACACCTGTACCTGCGCAGTCCCGCCGGCGTTGGGGCCTTCACCAAGGTCTATAGCGGGCGCAAGCGCAACGGTGTTCGTCCGTCCAAGCACTGTCGCTCATCGGATGGCTGTATTCGCAA----------------------------------------------------------------------gGCTCTTCAAGCCTTGGAAGCTGC…	MPGVTVKEIDQHVLTKNMAAFLKKSGKIFVP---VYMKTGKFKETAPTDDDWFYTRCAS*
RpS14b[1.26]	ATGGCTCCAAGAAAGGCTAAAGTTCAGAAGGAGGAGGTTCAGGTCCAGCTGGGACCCCAAGTTCGCGACGGCGAGATCGTGTTCGGAGTGGCTCACATCTACGCCAGCTTCAACGACACCTTCGTCCAT------------------------------------------------------------------------------------------------------------------------------------------------------------------------------------------------------------------------------------------------------------------------------…	MAPRKAKVQKEEVQVQLGPQVRDGEIVFGVAHIYASFNDTFVHGCDPYPIGLYPQEGRSPR*
RpL34a[5.8]	ATGGTCCAACG----ACTCTGAGACGACGTCTGTCGTACAACCCCCGCTCCAACAAGAGGCGCATgtgagtagcaggagatatgctgtatatcccacgataactaaggattttccatttgtttacagTGTGCGCACTCCCGGAGGCCGTCTGGTGTACCAGTACGTGAAGAAGAACCCCACTGTGCCACGCTGTGGTCAGTGCAAGGAGAAACTCCACGGGATCACCCCCTCCCGGCCCAGCGAGCGTCCCAGGATGTCCAAGCGTTTGAAGACCGTCTCCAGGACCTACGGAGGTGTCCTGTGCCACAGCTGCCTGCGAGAGAGAATCGTCCGCGCTTTCCTCATCGAAGAGCAGAAGATCGTCAAGGCTCTGAAGAGCCAGCGCGAGGCTTTGGTCA…	MVQRL*
RpL34a[8.5]	ATGGTCCAAC-------TCTGAGACGACGTCTGTCGTACAACACYCGCTCCAACAACAGGCGCATgtgagtagcaggagatatgctgtatatcccacgataactaaggattttccatttgtttacagTGTGCGCACTCCCGGAGGCCGTCTGGTGTACCAGTACGTGAAGAAGAACCCCACTGTGCCACGCTGTGGTCAGTGCAAGGAGAAACTCCACGGGATCACCCCCTCCCGGCCCAGCGAGCGTCCCAGGATGTCCAAGCGTTTGAAGACCGTCTCCAGGACCTACGGAGGTGTCCTGTGCCACAGCTGCCTGCGAGAGAGAATCGTCCGCGCTTTCCTCATCGAAGAGCAGAAGATCGTCAAGGCTCTGAAGAGCCAGCGCGAGGCTTTGGTCA…	MVQL*
RpS5b[3.1]	ATGTCCGAGGAAGTGGTGGAGTCCAGCAGCCAGGAGGCGAG-------------------CAGGAGGACTGGGCTGACGATGTCGTTACCACAATGCCGGCCCAGGAGGTCACCGAGTGGCCGGAAATCAAGCTTTTCGGGCGCTGGGCCTGCGACGACATCTCCATCAGCGACATCTCGCTGCAGGACTACATTGCCGTAAAGGAGAAGTTCGCCCGCTACCTGCCGCACTCCGCCGGACGCTATGCGGCCAAGAGATTCCGCAAGGCCCAATGCCCCATCGTGGAGCGCCTCACCAGCGGGCTGATGATGAAGGGGCGCAGCAACGGCAAGAAGCTCCTCGCCTGCCGCATCGTCAAGCACGCCTTCGAGATCATCCATCTGCTAACCTCGGAGAAT…	MSEEVVESSSQEASRRTGLTMSLPQCRPRRSPSGRKSSFSGAGPATTSPSATSRCRTTLP*
RpS5b[6.4]	ATGTCCGAGGAAGTGGTGGAGTCCAGCAGCCAGGAGGCGAGCCAGGTTATACCGCAGGAGCAGGAGGACTGGGCTGACGATGTCGTTACCACAATGCCGGCCCAGGAGGTCACCGGAGGTCACCAAGGAGTGGCCGGAAATCAAGCTTTTCGGGCGCTGGGCCTGCGACGACATCTCCATCAGCGACATCTCGCTGCAGGACTACATTGCCGTAAAGGAGAAGTTCGCCCGCTACCTGCCGCACTCCGCCGGACGCTATGCGGCCAAGAGATTCCGCAAGGCCCAATGCCCCATCGTGGAGCGCCTCACCAGCGGGCTGATGATGAAGGGGCGCAGCAACGGCAAGAAGCTCCTCGCCTGCCGCATCGTCAAGCACGCCTTCGAGATCATCCATCTGCT…	MSEEVVESSSQEASQVIPQEQEDWADDVVTTMPAQEVTGGHQGVAGNQAFRALGLRRHLHQRHLAAGLHCRKGEVRPLPAALRRTLCGQEIPQGPMPHRGAPHQRADDEGAQQRQEAPRLPHRQARLRDHPSANLGESASGHRQRHRQFRSARGLHANRTRRHCAPPGSRCVALASCQPGNLANLHWST*
RpS5b[8.2]	ATGTCCGAGGAAGTGGTGGAGTCCAGCAGCCAGGAGGCGAGCCAGGTTATACCGCAGGAGCAGGAGGACTGGGCTGACGATGTCGTTACCACAATGCCGGCCCAGGAGGT--------GGCCGGAAATCAAGCTTTTCGGGCGCTGGGCCTGCGACGACATCTCCATCAGCGACATCTCGCTGCAGGACTACATTGCCGTAAAGGAGAAGTTCGCCCGCTACCTGCCGCACTCCGCCGGACGCTATGCGGCCAAGAGATTCCGCAAGGCCCAATGCCCCATCGTGGAGCGCCTCACCAGCGGGCTGATGATGAAGGGGCGCAGCAACGGCAAGAAGCTCCTCGCCTGCCGCATCGTCAAGCACGCCTTCGAGATCATCCATCTGCTAACCTCGGAGAAT…	MSEEVVESSSQEASQVIPQEQEDWADDVVTTMPAQEVAGNQAFRALGLRRHLHQRHLAAGLHCRKGEVRPLPAALRRTLCGQEIPQGPMPHRGAPHQRADDEGAQQRQEAPRLPHRQARLRDHPSANLGESASGHRQRHRQFRSARGLHANRTRRHCAPPGSRCVALASCQPGNLANLHWST*
RpS5b[9.7]	ATGTCCGAGGAAGTGGTGGAGTCCAGCAGCCAGGAGGCGAGCCAGGTTATACCGCAGGAGCAGGAGGACTGGGCTGACGATGTCGTTACCACAATGCCGGCCCAGGAGGTCAC-GAGTGGCCGGAAATCAAGCTTTTCGGGCGCTGGGCCTGCGACGACATCTCCATCAGCGACATCTCGCTGCAGGACTACATTGCCGTAAAGGAGAAGTTCGCCCGCTACCTGCCGCACTCCGCCGGACGCTATGCGGCCAAGAGATTCCGCAAGGCCCAATGCCCCATCGTGGAGCGCCTCACCAGCGGGCTGATGATGAAGGGGCGCAGCAACGGCAAGAAGCTCCTCGCCTGCCGCATCGTCAAGCACGCCTTCGAGATCATCCATCTGCTAACCTCGGAGAAT…	MSEEVVESSSQEASQVIPQEQEDWADDVVTTMPAQEVTSGRKSSFSGAGPATTSPSATSRCRTTLP*
RpS28-like[2.4]	ATGCCCC----TGTCGCTTCCAAGGCTCGTGTCATAAAAATTCTCAATCGGATTGGAGCCCGAGGCATTCTAACCGAAGTTCGTGTGCAGCTGGTCGATCAACCCAAGATGCAATTCATGCGGACGGTCAAGGGACCTGTGCGTCTGGGAGATATCGTGGATTTCGAGGACACTGAGTTGACATGGCAATCTTCGAGCAGGAGCAATAGCAATTTTGAAGATATATGCTAG	MPLSLPRLVS*
RpS28-like[3.1]	ATGCCCCA-------------AAGGCTCGTGTCATAAAAATTCTCAATCGGATTGGAGCCCGAGGCATTCTAACCGAAGTTCGTGTGCAGCTGGTCGATCAACCCAAGATGCAATTCATGCGGACGGTCAAGGGACCTGTGCGTCTGGGAGATATCGTGGATTTCGAGGACACTGAGTTGACATGGCAATCTTCGAGCAGGAGCAATAGCAATTTTGAAGATATATGCTAG	MPQRLVS*
RpS5b[RpS5a]	TTCTTTTTCATCCTCTTTCTTTCCGCGCCGAACGCTTCGCGAAGTCGCACGCCTTTTGAGATCTAGCTCGAATTAATTTCCCCGAAATGGCCGAAGTTGCTGAAAACGTGGTGGAGACCTTCGAGGAGCCAGCGGCACCTATGGAAGCCGAGGTGGCCGAGACGATCCTGGAGACAAATGTGGTGTCCACCACTGAGCTGCCGGAGATCAAGCTGTTCGGCCGCTGGTCTTGCGACGATGTCACCGTTAACGACATCTCTCTGCAGGATTACATCTCGGTGAAGGAGAAGTTTGCCCGCTATCTTCCCCATTCCGCCGGACGTTATGCCGCCAAGCGTTTCCGCAAGGCCCAGTGCCCCATTGTGGAGCGTTTGACCTGCTCCCTGATGATGAAGGGTC…	MAEVAENVVETFEEPAAPMEAEVAETILETNVVSTTELPEIKLFGRWSCDDVTVNDISLQDYISVKEKFARYLPHSAGRYAAKRFRKAQCPIVERLTCSLMMKGRNNGKKLMACRIVKHSFEIIHLLTGENPLQILVSAIINSGPREDSTRIGRAGTVRRQAVDVSPLRRVNQAIWLLCTGAREAAFRNIKTIAECLADELINAAKGSSNSYAIKKKDELERVAKSNR
RpS5a[RpS5b]	ATGTCCGAGGAAGTGGTGGAGTCCAGCAGCCAGGAGGCGAGCCAGGTTATACCGCAGGAGCAGGAGGACTGGGCTGACGATGTCGTTACCACAATGCCGGCCCAGGAGGTCACCGAGTGGCCGGAAATCAAGCTTTTCGGGCGCTGGGCCTGCGACGACATCTCCATCAGCGACATCTCGCTGCAGGACTACATTGCCGTAAAGGAGAAGTTCGCCCGCTACCTGCCGCACTCCGCCGGACGCTATGCGGCCAAGAGATTCCGCAAGGCCCAATGCCCCATCGTGGAGCGCCTCACCAGCGGGCTGATGATGAAGGGGCGCAGCAACGGCAAGAAGCTCCTCGCCTGCCGCATCGTCAAGCACGCCTTCGAGATCATCCATCTGCTAACCTCGGAGAAT…	MSEEVVESSSQEASQVIPQEQEDWADDVVTTMPAQEVTEWPEIKLFGRWACDDISISDISLQDYIAVKEKFARYLPHSAGRYAAKRFRKAQCPIVERLTSGLMMKGRSNGKKLLACRIVKHAFEIIHLLTSENPLQILVSAIINSGPREDSTRIGRAGTVRRQAVDVSPLRRVNQAIWLLCTGAREAAFRNIKTIAECLADELINAAKGSSNSYAIKKKDELERVAKSNR
