## Supplementary material for "Ribosome abundance, not paralogue composition, is essential for germline development": Table S2

### Sheet: Sheet1
Species	DNA sequence	Protein sequence
Dmel	ATGTCCGAGGAAGTGGTGGAGTCCAGCAGCCAGGAGGCGAGCCAGGTTATACCGCAGGAGCAGGAGGACTGGGCTGACGATGTCGTTACCACAATGCCGGCCCAGGAGGTCACCGAGTGGCCGGAAATCAAGCTTTTCGGGCGCTGGGCCTGCGACGACATCTCCATCAGCGACATCTCGCTGCAGGACTACATTGCCGTAAAGGAGAAGTTCGCCCGCTACCTGCCGCACTCCGCCGGACGCTATGCGGCCAAGAGATTCCGCAAGGCCCAATGCCCCATCGTGGAGCGCCTCACCAGCGGGCTGATGATGAAGGGGCGCAGCAACGGCAAGAAGCTCCTCGCCTGCCGCATCGTCAAGCACGCCTTCGAGATCATCCATCTGCTAACCTCGGAGAAT…	MSEEVVESSSQEASQVIPQEQEDWADDVVTTMPAQEVTEWPEIKLFGRWACDDISISDISLQDYIAVKEKFARYLPHSAGRYAAKRFRKAQCPIVERLTSGLMMKGRSNGKKLLACRIVKHAFEIIHLLTSENPLQVTVNAIVNSGPREDSTRIGRAGTVRRQAVDVSPLRRVNQAIWLICTGAREAAFRNIKTVAECLADELINAAKGSSNSYAIKKKDELERVAKSNR*
Dsec	ATGGCCGAGGAAGTGGTGGATGTCAGCAGCCAGGAGGCGGGCCAGGTGATGCCGCAGGAGGAGGAGGGCTGGGCCGAAGATGTTGTGGCCACAATGCCGACCCAGGAGGTCACCGAGTGGCCGGAAATCAAGCTTTTCGGGCGCTGGGCCTGCGACGACATCTCCATCAGCGACATCTCGCTGCAGGACTACATTGCCGTGAAGGAGAAGTTCGCCCGCTACCTGCCGCACTCCGCCGGACGCTATGCGGCCAAGAGATTCCGCAAGGCCCAGTGCCCCATCGTGGAGCGCCTCACTTGCGGCCTGATGATGAAGGGGCGCAGCAACGGCAAGAAGCTCCTCGCCTGCCGCATCGTCAAGCACGCCTTCGAGATTATCCATCTGCTAACCTCGGAGAAT…	MAEEVVDVSSQEAGQVMPQEEEGWAEDVVATMPTQEVTEWPEIKLFGRWACDDISISDISLQDYIAVKEKFARYLPHSAGRYAAKRFRKAQCPIVERLTCGLMMKGRSNGKKLLACRIVKHAFEIIHLLTSENPLQVTVNAIVNSGPREDSTRIGRAGTVRRQAVDVSPLRRVNQAIWLICTGAREAAFRNIKTVAECLADELINAAKGSSNSYAIKKKDELERVAKSNR*
Dsim	ATGGCCGAGGAAGTGGTGGATGTCAGCAGCCAGGAGGCGGGCCAGGTGTTGCCGCAGGAGGAGGAGGGCTGGGCCGAAGATGTCGTGGCCACAATGCCGGCCCAGGAGGTCACCGAGTGGCCGGAAATCAAGCTTTTCGGGCGCTGGGCCTGCGACGACATCTCCATCAGCGACATCTCGCTGCAGGACTACATTGCCGTGAAGGAGAAGTTCGCTCGCTACCTGCCGCACTCCGCCGGACGCTATGCGGCCAAGAGATTCCGCAAGGCCCAGTGCCCCATCGTGGAGCGCCTCACCTGCGGCCTGATGATGAAGGGGCGCAGCAACGGCAAGAAGCTCCTCGCCTGCCGCATCGTCAAGCACGCCTTCGAGATTATCCATCTGCTAACCTCGGAGAAT…	MAEEVVDVSSQEAGQVLPQEEEGWAEDVVATMPAQEVTEWPEIKLFGRWACDDISISDISLQDYIAVKEKFARYLPHSAGRYAAKRFRKAQCPIVERLTCGLMMKGRSNGKKLLACRIVKHAFEIIHLLTSENPLQVTVNAIVNSGPREDSTRIGRAGTVRRQAVDVSPLRRVNQAIWLICTGAREAAFRNIKTVAECLADELINAAKGSSNSYAIKKKDELERVAKSNR*
Dyak	ATGTCCGAGGAAGTGGTGGAGTCCAGCAGCCAGGAGGCGAGCCAGGTGCCACCGCAGGAGGAGGAGATCTGGGCCGAGGATGCCACCACAATAGCCGCCCAGCAGGCCACCGAGTGGCCGGAAATCAAGCTCTTCGGACGCTGGGCTTGCGACGACATCTCCATCAGCGACATCTCGCTGCAGGACTACATCGCCGTGAAGGAGAAGTTCGCCCGCTACCTGCCGCACTCCGCCGGACGCTATGCGGCCAAGAGATTCCGCAAGGCACAGTGCCCCATCGTGGAGCGCCTCACCAGCGGACTGATGATGAAGGGGCGCAGCAACGGCAAGAAGCTTCTCGCCTGCCGCATCGTCAAGCACGCCTTCGAGATCATCCACCTGCTGACCTCGGAGAATCCG…	MSEEVVESSSQEASQVPPQEEEIWAEDATTIAAQQATEWPEIKLFGRWACDDISISDISLQDYIAVKEKFARYLPHSAGRYAAKRFRKAQCPIVERLTSGLMMKGRSNGKKLLACRIVKHAFEIIHLLTSENPLQVTVNAIVNSGPREDSTRIGRAGTVRRQAVDVSPLRRVNQAIWLICTGAREAAFRNIKTVAECLADELINAAKGSSNSYAIKKKDELERVAKSNR*
Dere	ATGTCCGAGGAAGTGGTGGAGTCCAACAGCCAGGAGGAGAGCCAGGTGCCGCCGCAGGACGAGGAGGCCTGGGCTGAGGATGCCGCCACCACAATGCCCGCCCAGCAGGCCACCGAGTGGCCGGAAATCAAGCTCTTTGGTCGCTGGGCCTGCGACGACATCTCCATTAGCGACATCTCGCTGCAGGACTACATCGCCGTGAAGGAGAAGTTCGCCCGCTACCTGCCGCACTCCGCCGGCCGCTATGCGGCCAAGAGATTCCGCAAGGCGCAGTGCCCCATCGTGGAGCGCCTCACCAGCGGTCTGATGATGAAGGGGCGCAGCAACGGCAAGAAGCTCCTCGCCTGCCGCATCGTCAAGCACGCCTTCGAGATCATCCACCTGCTGACCTCGGAGAAT…	MSEEVVESNSQEESQVPPQDEEAWAEDAATTMPAQQATEWPEIKLFGRWACDDISISDISLQDYIAVKEKFARYLPHSAGRYAAKRFRKAQCPIVERLTSGLMMKGRSNGKKLLACRIVKHAFEIIHLLTSENPLQVTVNAIVNSGPREDSTRIGRAGTVRRQAVDVSPLRRVNQAIWLICTGAREAAFRNIKTVAECLADELINAAKGSSNSYAIKKKDELERVAKSNR*
Dana	ATGTCGGAGGAAGTCGTTGAGTCGAATTCTGAGGCAGGTCAGCAGCCACCGCAGCAGGAGGATGAAATCTGGGAGGAGGAGGGACCGCTGACCGTACCGGCCCAACAAGCCAACGAATGGCCGGAGATTAAGCTTTTTGGTCGTTGGGGCTGCGATGATATTTCCATCAGCGACATTTCGCTGCAGGACTACATTGCCGTGAAGGAGAAGTTTGCACGCTACTTGCCGCACTCCGCCGGACGCTATGCGGCCAAACGATTCCGCAAGGCCCAGTGCCCGATTGTGGAACGTTTGACGAGTGGACTTATGATGAAGGGACGCAGCAACGGCAAGAAGCTTCTGGCTTGTCGCATCGTGAAGCACGCTTTCGAGATCATTCATTTGCTTACCTCGGAGAAT…	MSEEVVESNSEAGQQPPQQEDEIWEEEGPLTVPAQQANEWPEIKLFGRWGCDDISISDISLQDYIAVKEKFARYLPHSAGRYAAKRFRKAQCPIVERLTSGLMMKGRSNGKKLLACRIVKHAFEIIHLLTSENPLQVTVNAIVNSGPREDSTRIGRAGTVRRQAVDVSPLRRVNQAIWLICTGAREAAFRNIKTVAECLADELINAAKGSSNSYAIKKKDELERVAKSNR*
Dpse	ATGTCTGAAACCGATGTCGAATCTACTGTGGTGGTGTCAGAGGCGGCTGTGGTGCCTATAGAAACTGCCATTGACGAAATATGGGAGGAAGAAGGAGTGGCTGACGTAGCCTATCAGCAAGCCAATGAGTGGCCTGAAATCAAGCTTTTCGGCCGCTGGGCCTGCGATGACATATCCATAGGTGATATTTCGTTGCAAGACTACATTGCCGTGAAGGAGAAGTTCGCTCGCTACTTGCCGCACTCGGCGGGACGTTATGCGGCCAAACGCTTCCGCAAAGCTCAATGCCCAATTGTGGAGCGCCTTACCTGCGGGCTGATGATGAAGGGTCGCAGTAACGGCAAGAAACTTCTGGCTTGTCGCATCGTAAAGCACGCATTTGAGATCATTCACTTGCTG…	MSETDVESTVVVSEAAVVPIETAIDEIWEEEGVADVAYQQANEWPEIKLFGRWACDDISIGDISLQDYIAVKEKFARYLPHSAGRYAAKRFRKAQCPIVERLTCGLMMKGRSNGKKLLACRIVKHAFEIIHLLTSENPLQVTVNAIVNSGPREDSTRIGRAGTVRRQAVDVSPLRRVNQAIWLICTGAREAAFRNIKTVAECLADELINAAKGSSNSYAIKKKDELERVAKSNR*
Dper	ATGTCTGAAACCGATGTCGAATCTACTGTGGTGGTGTCAGAGGCGGCTGTGGTGCCTATAGAAACTGCCATTGACGAAATATGGGAGGAAGAAGGAGTGGCTGACGTAGCCTATCAGCAAGCCAATGAGTGGCCTGAAATCAAGCTTTTCGGCCGCTGGGCCTGCGATGACATATCCATAGGTGATATTTCGTTGCAAGACTACATTGCCGTGAAGGAGAAGTTCGCTCGCTACTTGCCGCACTCGGCGGGACGTTATGCGGCCAAACGCTTCCGCAAAGCTCAATGCCCAATTGTGGAGCGCCTTACCTGCGGGCTGATGATGAAGGGTCGCAGTAACGGCAAGAAACTTCTGGCTTGTCGCATCGTAAAGCACGCATTTGAGATCATTCACTTGCTG…	MSETDVESTVVVSEAAVVPIETAIDEIWEEEGVADVAYQQANEWPEIKLFGRWACDDISIGDISLQDYIAVKEKFARYLPHSAGRYAAKRFRKAQCPIVERLTCGLMMKGRSNGKKLLACRIVKHAFEIIHLLTSENPLQVTVNAIVNSGPREDSTRIGRAGTVRRQAVDVSPLRRVNQAIWLICTGAREAAFRNIKTVAECLADELINAAKGSSNSYAIKKKDELERVAKSNR*
Dwil	No RpS5b gene detected
Dmoj	ATGTCTGAATTCGGAGAATCCAACTTTGAGACTGGCTATGAAAATTCAGAGTCTCAACAACTGCAAGACTCAGGTCATGCTCAGCAGCCAAATGATGATGCTATCTGGGAGGAGAACGATATGAATGGCTTCGACCAGCCAGCCATCAATGAGTGGCCCGAAATTAAGATATTCGGCCGCTGGAGCTGCGATGAAATTACAATTAGTGACATTTCGCTGCAAGATTACATCGCTGTCAAGGAGAAGTTCGCTCGCTTTTTGCCGCACTCGGCCGGACGCTATGCAGCCAAACGTTTCCGCAAGGCCCAGTGCCCGATTGTGGAGCGTCTGACTTGCGGCCTAATGATGAAGGGACGCAGCAATGGCAAGAAGCTGCTCGCTTGTCGTATCGTCAAGCAT…	MSEFGESNFETGYENSESQQLQDSGHAQQPNDDAIWEENDMNGFDQPAINEWPEIKIFGRWSCDEITISDISLQDYIAVKEKFARFLPHSAGRYAAKRFRKAQCPIVERLTCGLMMKGRSNGKKLLACRIVKHAFEIIHLLTGENPLQVTVNAIVNAGPREDSTRIGRAGTVRRQAVDVSPLRRVNQAIWLICTGAREAAFRNIKTIAECLADEMINAAKGSSNSYAIKKKDELERVAKSNR*
Dvir	ATGTCCATACGAGCCCGGCTACGAGAATTCAGAGGCGCAACAGCTGCAGGACCAAAACCAGCATCAAGCAGAAGATGCCGTTTGGGAGGAAAACGATCCGAATGAATTTAACGAACCGGTGACGGTCAACGAGTGGCCCGAAATAAAAATATTTGGTCGCTGGAGCTGCGATGACATTACCATCAGTGACATATCCTTGCAAGACTATATCGCTGTCAAGGAGAAATTTGCACGCTATCTGCCGCACTCGGCCGGACGTTATGCGGCCAAACGTTTTCGCAAGGCCCAGTGCCCCATTGTGGAGCGCTTGACCTGTGGCCTGATGATGAAGGGTCGCAGCAATGGCAAGAAACTGCTTGCCTGTCGCATTGTGAAGCATGCATTCGAAATAATCCATTT…	MSIRARLREFRGATAAGPKPASSRRCRLGGKRSE*
Dgri	ATGACTGACTTCGCTGAGACACAAAATGAAGCAGATCCGTCGCAGCAGCCGCCGTTGCCGGCTGAGCAAGAAAATCAGCATCAAGTCGAAGATGCCGTTTGGGAGGAGGATGCGGCTGCTTTAAACGAGGCGACAGCAGCGGCCGGCAACGAGTTTCCCGAGATTAAGATCTTTGGTCGCTGGAGCTGCGATGATATAACTATCAGTGACATCTCACTCCAAGACTACATTGCCGTCAAGGAGAAGTTCGCACGCTTTTTGCCGCATTCGGCCGGACGCTATGCCGCGAAACGTTTCCGCAAGGCGCAATGCCCCATCGTGGAGCGTTTGACCTGCGGCCTAATGATGAAGGGACGCAGCAATGGCAAGAAACTGCTCGCCTGTCGCATCGTCAAGCAC…	MTDFAETQNEADPSQQPPLPAEQENQHQVEDAVWEEDAAALNEATAAAGNEFPEIKIFGRWSCDDITISDISLQDYIAVKEKFARFLPHSAGRYAAKRFRKAQCPIVERLTCGLMMKGRSNGKKLLACRIVKHAFEIIHLLTSENPLQVTVNAIVNAGPREDSTRIGRAGTVRRQAVDVSPLRRVNQAIWLICTGAREAAFRNIKTIAECLADEMINAAKGSSNSYAIKKKDELERVAKSNR*
